# *Ms4a4a* deficiency ameliorates plaque pathology in a mouse model of amyloid accumulation

**DOI:** 10.1101/2025.03.06.641917

**Authors:** Emma P. Danhash, Anthony C. Verbeck, Daniel Western, Andrea S. Díaz-Pacheco, Grant Galasso, Shih-Feng You, Collin Joseph Nadarajah, Savannah Tiemann Powles, Guangming Huang, Erik S. Musiek, Jasmin Herz, Abhirami K. Iyer, John Cirrito, Carlos Cruchaga, Celeste M. Karch

## Abstract

**Background:** Genome-wide association studies for Alzheimer disease (AD) risk have identified a number of genes enriched in microglia, including *MS4A4A*. Common variants in *MS4A4A* influence AD risk, *MS4A4A* expression, TREM2 signaling, and a specific microglial transcriptional state, though the exact role of MS4A4A in AD remains unclear.

**Methods:** Using a mouse model of amyloid beta (Aβ) accumulation (5xFAD), we examined the impact of *Ms4a4a* loss on Aβ pathology.

**Results:** Before Aβ accumulation, *Ms4a4a* loss reduces steady-state Aβ levels and shortens Aβ half-life in brain interstitial fluid. In aged 5xFAD *Ms4a4a-*deficient mice, plaques are more compact with reduced overall plaque burden. Microglia lacking *Ms4a4a* are more pro-inflammatory and produce more MMP-9, which may promote degradation of Aβ and Aβ fibrils. Human subjects that carry a variant near *MS4A4A* (rs1582763) that confers resilience to AD also exhibit significantly elevated levels of MMP-9 in their cerebrospinal fluid.

**Conclusions:** Together, our results suggest that loss of *Ms4a4a* improves Aβ pathology by altering Aβ clearance, offering insights for therapeutic interventions in AD.
