## Supplemental Tables for "*Ms4a4a* deficiency ameliorates plaque pathology in a mouse model of amyloid accumulation"

### Sheet: Supplemental Table 1
Supplemental Table 1: Sequencing primers
Primer Name	Sequence (5'-3')	Application
5x-PS1 Forward	AATAGAGAACGGCAGGAGCA	Genotyping 5xFAD
5x-PS1 Reverse	GCCATGAGGGCACTAATCAT	Genotyping 5xFAD
5x Int Pos Ctrl Forward	CTAGGCCACAGAATTGAAAGATCT	Genotyping 5xFAD
5x Int Pos Ctrl Reverse	GTAGGTGGAAATTCTAGCATCATCC	Genotyping 5xFAD
Ms4a4a Forward	AGACTCCAAAGGCTCCAACC	Genotyping Ms4a4a KO
Ms4a4a KO Reverse	TGTGCAGATGTGGTCTGTGTG	Genotyping Ms4a4a KO
Ms4a4a WT Reverse	CTAAGTCAGTCATCATCGAACCC	Genotyping Ms4a4a KO

### Sheet: Supplemental Table 2
Supplemental Table 2: qPCR Probes
Gene	Forward Probe Sequence	Reverse Probe Sequence	Platform	Probe ID
Apoe	GAACCGCTTCTGGGATTACCTG	GCCTTTACTTCCGTCATAGTGTC	SYBR	.
Apoj	GATGATCCACCAGGCTCAACAG	ACACAGTGCGGTCATCTTCACC	SYBR	.
Lrp1	CGAGAGCCTTTGTGCTGGATGA	CGGATGTCCTTCTCAATGAGGG	SYBR	.
Abca1	GGAGCCTTTGTGGAACTCTTCC	CGCTCTCTTCAGCCACTTTGAG	SYBR	.
Mmel1	ACCAGAACCTGTCCAAGGAGAG	CATCAGGTCCATTCGGTGGTAC	SYBR	.
Ide	CAAACCTCTCCTTCCAAGTCAGC	TGTTCTCCGAGGTGCTCTGCAT	SYBR	.
Mmp9	GCTGACTACGATAAGGACGGCA	TAGTGGTGCAGGCAGAGTAGGA	SYBR	.
Mmp2	CAAGGATGGACTCCTGGCACAT	TACTCGCCATCAGCGTTCCCAT	SYBR	.
Ece1	CTGAGCCAATCGTGGTCTACGA	GCTTGTTTTGCGTACCAGGTTCC	SYBR	.
Cd33	GCATCTGATGCTGTGACTCCAG	AGTGTGGACACTGCTCTGTTCC	SYBR	.
Ms4a4a	.	.	Taqman	APCFATM
Ms4a4b	.	.	Taqman	Mm00649916_m1
Ms4a4c	.	.	Taqman	Mm00652120_mH
Ms4a4d	.	.	Taqman	Mm00656404_m1
Ms4a2	.	.	Taqman	Mm00442778_m1
Ms4a6b	.	.	Taqman	Mm00728225_m1
Ms4a6c	.	.	Taqman	Mm00459296_m1
Ms4a6d	.	.	Taqman	Mm00452797_g1
Ms4a7	.	.	Taqman	Mm01197655_m1
Gapdh	.	.	Taqman	Mm99999915_g1
